# Ribosome collisions in bacteria promote ribosome rescue by triggering mRNA cleavage by SmrB

**DOI:** 10.1101/2021.08.16.456513

**Authors:** Kazuki Saito, Hanna Kratzat, Annabelle Campbell, Robert Buschauer, A. Maxwell Burroughs, Otto Berninghausen, L. Aravind, Roland Beckmann, Rachel Green, Allen R. Buskirk

## Abstract

Ribosome rescue pathways recycle stalled ribosomes and target problematic mRNAs and aborted proteins for degradation. In bacteria, it remains unclear how rescue pathways distinguish ribosomes stalled in the middle of a transcript from actively translating ribosomes. In a genetic screen in *E. coli*, we discovered a novel rescue factor that has endonuclease activity. SmrB cleaves mRNAs upstream of stalled ribosomes, allowing the ribosome rescue factor tmRNA (which acts on truncated mRNAs) to rescue upstream ribosomes. SmrB is recruited by ribosome collisions; cryo-EM structures of collided disomes from *E. coli* and *B. subtilis* reveal a distinct and conserved arrangement of the individual ribosomes and the composite SmrB binding site. These findings reveal the underlying mechanism by which ribosome collisions trigger ribosome rescue in bacteria.
