## Supplementary material for "Ribosome collisions in bacteria promote ribosome rescue by triggering mRNA cleavage by SmrB": List of strains, plasmids, and oligonucleotides

### Sheet: Primers
Primer name	Sequence (5'-3')
KS_Tn5_1stPCR_F_biotin	5Bioag/CTTTCCCTACACGACGCTCTTCCGATCTGGTTGAGATGTGTATAAGAGACAG
KS_Tn5_1stPCR_R	GACTGGAGTTCAGACGTGTGCTCTTC
KS_Tn5_library_F	AATGATACGGCGACCACCGAGATCTACACTCTTTCCCTACACGACGCTCTTCCGATCTGGTTGAGATGTGTATAAGAGACAG
oBZ197_bar01_green_lab (Index primer for Tn-seq and 5'RACE)	CAAGCAGAAGACGGCATACGAGATAAACCTGTGACTGGAGTTCAGACGTGTGCTCTTCCG
oBZ198_bar02_green_lab (Index primer for Tn-seq and 5'RACE)	CAAGCAGAAGACGGCATACGAGATCTCAGGGTGACTGGAGTTCAGACGTGTGCTCTTCCG
oBZ199_bar03_green_lab (Index primer for Tn-seq and 5'RACE)	CAAGCAGAAGACGGCATACGAGATGGGTTCGTGACTGGAGTTCAGACGTGTGCTCTTCCG
oBZ200_bar04_green_lab (Index primer for Tn-seq and 5'RACE)	CAAGCAGAAGACGGCATACGAGATTCTGAAGTGACTGGAGTTCAGACGTGTGCTCTTCCG
oBZ201_bar05_green_lab (Index primer for Tn-seq and 5'RACE)	CAAGCAGAAGACGGCATACGAGATACAGCAGTGACTGGAGTTCAGACGTGTGCTCTTCCG
oBZ202_bar06_green_lab (Index primer for Tn-seq and 5'RACE)	CAAGCAGAAGACGGCATACGAGATCACCGTGTGACTGGAGTTCAGACGTGTGCTCTTCCG
oBZ203_bar07_green_lab (Index primer for Tn-seq and 5'RACE)	CAAGCAGAAGACGGCATACGAGATGTGATGGTGACTGGAGTTCAGACGTGTGCTCTTCCG
oBZ204_bar08_green_lab (Index primer for Tn-seq and 5'RACE)	CAAGCAGAAGACGGCATACGAGATTGTTACGTGACTGGAGTTCAGACGTGTGCTCTTCCG
oBZ205_bar09_green_lab (Index primer for Tn-seq and 5'RACE)	CAAGCAGAAGACGGCATACGAGATAGATCCGTGACTGGAGTTCAGACGTGTGCTCTTCCG
oBZ206_bar10_green_lab (Index primer for Tn-seq and 5'RACE)	CAAGCAGAAGACGGCATACGAGATCCCGGAGTGACTGGAGTTCAGACGTGTGCTCTTCCG
oBZ207_bar11_green_lab (Index primer for Tn-seq and 5'RACE)	CAAGCAGAAGACGGCATACGAGATGAGCTTGTGACTGGAGTTCAGACGTGTGCTCTTCCG
oBZ208_bar12_green_lab (Index primer for Tn-seq and 5'RACE)	CAAGCAGAAGACGGCATACGAGATTTTAAGGTGACTGGAGTTCAGACGTGTGCTCTTCCG
oBZ209_bar13_green_lab (Index primer for Tn-seq and 5'RACE)	CAAGCAGAAGACGGCATACGAGATAACTTGGTGACTGGAGTTCAGACGTGTGCTCTTCCG
oBZ210_bar14_green_lab (Index primer for Tn-seq and 5'RACE)	CAAGCAGAAGACGGCATACGAGATCTGGACGTGACTGGAGTTCAGACGTGTGCTCTTCCG
oBZ211_bar15_green_lab (Index primer for Tn-seq and 5'RACE)	CAAGCAGAAGACGGCATACGAGATGGTCCAGTGACTGGAGTTCAGACGTGTGCTCTTCCG
oBZ212_bar16_green_lab (Index primer for Tn-seq and 5'RACE)	CAAGCAGAAGACGGCATACGAGATTCAAGTGTGACTGGAGTTCAGACGTGTGCTCTTCCG
KS_5RACE_linker	ACACGACGCTCTTCCGATCTTGCCCGAGTG
KS_5RACE_RT primer	AAGTCGTCCTCCACGAAGTCCCGGGAGAAC
KS_5RACE_F1	CGGCGACCACCGAGATCTACACTCTTTCCCTACACGACGCTCTTCCGATCTTGCCCGAG
KS_5RACE_R1	TTCAGACGTGTGCTCTTCCGATCTCCGAGCCGGTCGGTCCAGAACTCGACCGC
NI-NI-2	AATGATACGGCGACCACCGAGATCTACAC
3’ DNA adapter	NNNNNNCACTCGGGCACCAAGGA/3ddC/
KS_3RACE_RT	TCCTTGGTGCCCGAGTG
KS_3RACE_F1	ACCCTGTGGAACGGTAACAAAATCATTGAC
KS_3RACE_R	AATGATACGGCGACCACCGAGATCTACACTCTTTCCCTACACGACGCTCTTCCGATCTTCCTTGGTGCCCGAGTG
KS_RACE_RepStall_bar1 (Index primer for 3'RACE)	CAAGCAGAAGACGGCATACGAGATAAACCTGTGACTGGAGTTCAGACGTGTGCTCTTCCGATCTGAGCGGTTAATTAACCCGGACGGGAG
KS_RACE_RepStall_bar2 (Index primer for 3'RACE)	CAAGCAGAAGACGGCATACGAGATCTCAGGGTGACTGGAGTTCAGACGTGTGCTCTTCCGATCTGAGCGGTTAATTAACCCGGACGGGAG
KS_RACE_RepStall_bar3 (Index primer for 3'RACE)	CAAGCAGAAGACGGCATACGAGATGGGTTCGTGACTGGAGTTCAGACGTGTGCTCTTCCGATCTGAGCGGTTAATTAACCCGGACGGGAG
KS_RACE_RepStall_bar4 (Index primer for 3'RACE)	CAAGCAGAAGACGGCATACGAGATTCTGAAGTGACTGGAGTTCAGACGTGTGCTCTTCCGATCTGAGCGGTTAATTAACCCGGACGGGAG
KS_RACE_RepStall_bar5 (Index primer for 3'RACE)	CAAGCAGAAGACGGCATACGAGATACAGCAGTGACTGGAGTTCAGACGTGTGCTCTTCCGATCTGAGCGGTTAATTAACCCGGACGGGAG
KS_RACE_RepStall_bar6 (Index primer for 3'RACE)	CAAGCAGAAGACGGCATACGAGATCACCGTGTGACTGGAGTTCAGACGTGTGCTCTTCCGATCTGAGCGGTTAATTAACCCGGACGGGAG
KS_RACE_RepStall_bar7 (Index primer for 3'RACE)	CAAGCAGAAGACGGCATACGAGATGTGATGGTGACTGGAGTTCAGACGTGTGCTCTTCCGATCTGAGCGGTTAATTAACCCGGACGGGAG
KS_RACE_RepStall_bar8 (Index primer for 3'RACE)	CAAGCAGAAGACGGCATACGAGATTGTTACGTGACTGGAGTTCAGACGTGTGCTCTTCCGATCTGAGCGGTTAATTAACCCGGACGGGAG
KS_RACE_RepStall_bar9 (Index primer for 3'RACE)	CAAGCAGAAGACGGCATACGAGATAGATCCGTGACTGGAGTTCAGACGTGTGCTCTTCCGATCTGAGCGGTTAATTAACCCGGACGGGAG
KS_RACE_RepStall_bar10 (Index primer for 3'RACE)	CAAGCAGAAGACGGCATACGAGATCCCGGAGTGACTGGAGTTCAGACGTGTGCTCTTCCGATCTGAGCGGTTAATTAACCCGGACGGGAG
KS_RACE_RepStall_bar11 (Index primer for 3'RACE)	CAAGCAGAAGACGGCATACGAGATGAGCTTGTGACTGGAGTTCAGACGTGTGCTCTTCCGATCTGAGCGGTTAATTAACCCGGACGGGAG
KS_RACE_RepStall_bar12 (Index primer for 3'RACE)	CAAGCAGAAGACGGCATACGAGATTTTAAGGTGACTGGAGTTCAGACGTGTGCTCTTCCGATCTGAGCGGTTAATTAACCCGGACGGGAG
KS_RACE_RepStall_bar13 (Index primer for 3'RACE)	CAAGCAGAAGACGGCATACGAGATAACTTGGTGACTGGAGTTCAGACGTGTGCTCTTCCGATCTGAGCGGTTAATTAACCCGGACGGGAG
KS_RACE_RepStall_bar14 (Index primer for 3'RACE)	CAAGCAGAAGACGGCATACGAGATCTGGACGTGACTGGAGTTCAGACGTGTGCTCTTCCGATCTGAGCGGTTAATTAACCCGGACGGGAG
KS_RACE_RepStall_bar15 (Index primer for 3'RACE)	CAAGCAGAAGACGGCATACGAGATGGTCCAGTGACTGGAGTTCAGACGTGTGCTCTTCCGATCTGAGCGGTTAATTAACCCGGACGGGAG
KS_RACE_RepStall_bar16 (Index primer for 3'RACE)	CAAGCAGAAGACGGCATACGAGATTCAAGTGTGACTGGAGTTCAGACGTGTGCTCTTCCGATCTGAGCGGTTAATTAACCCGGACGGGAG
KS_pKS_pdCas9_F	ACTAGTCCGATATCCCGCTAGCCCCCATGGCCGCGGCCGCCCGAGCTCCTGCGGCGAGCGGAAATGGCTTACG
KS_pKS_pdCas9_R	ACAACTTATATCGTATGGGGCTGACTTCAGGTGC
KS_pKS_pFLAG_F0	AGCTTCTCGAGAATTCCCGGGTACCAGATCTGTCGACTACAAGGACGATGACGACAAGTG
KS_pKS_pFLAG_R	GGGGGCTAGCGGGATATCGGACTAGTGGCTGCAGGGCAGCTGGGGGATCCTACGGGGTCTGACGCTCAGTGGAAC
KS_RepStall_fra1_F	GCAACAAAACAAAAAGTAGAGGAGGTAAATATGAGATCTAGCGCTTGGAGCCACCCGCAGTTCGAGAAAGGTGGAGGTTCCGGAGGTG
KS_RepStall_fra1_R	ATCTTCCAGAGTAAACACCTTTTCAAATTGTGGATGCGACCACGCCGAACCTCCCGATCCACCTCCGGAACCTCCACCTTTCTCGAACTG
KS_RepStall_fra2_F	CAATTTGAAAAGGTGTTTACTCTGGAAGATTTTGTGG
KS_RepStall_fra2_R	CGGCACTGGTCAACTTGGCGAATTCGGCCAGGATGCGCTCGCACAAACGCCAAC
KS_RepStall_fra3_F2	GTTTGTGCGAGCGCATCCTGGCCGAATTCGCCAAGTTGACCAGTGCCGTTCCGGTGCTC
KS_RepStall_fra3_R2	CGTCATCGTCCTTGTAGTCGACTTATTTGTCATCGTCATCTTTATAATCGTCCTGCTCCTCGGCCACGAAGTGCACGCAG
KS_StallS_AS17K_F	TGGCGTTTGTGCGAGCGCATCCTGGCCGAATTTAGCACGCCCGTCTGGATAAGCCAGGCGCAAGGCATCCGTGCTGGCCCTAAAGAATTC
KS_StallS_AS17K_R	CGGAACGGCACTGGTCAACTTGGCGAATTCTTTAGGGCCAGCACGGATGCCTTGCGCCTGGCTTATCCAGACGGGCGTGCTAAATTCGGC
KS_StallS_IRAGPK_F	TGGCGTTTGTGCGAGCGCATCCTGGCCGAAATCCGTGCTGGCCCTAAAGAATTCGCCAAGTTGACCAGTGCCGTTCCG
KS_StallS_IRAGPK_R	CGGAACGGCACTGGTCAACTTGGCGAATTCTTTAGGGCCAGCACGGATTTCGGCCAGGATGCGCTCGCACAAACGCCA
KS_StallS_Arg3_F	TGGCGTTTGTGCGAGCGCATCCTGGCCGAAAGGAGGAGGCGAAGGAGGAGGCGAAGGAGGAGGCGAGAATTCGCCAAGTTGACCAGTGCCGTTCCG
KS_StallS_Arg3_R	CGGAACGGCACTGGTCAACTTGGCGAATTCTCGCCTCCTCCTTCGCCTCCTCCTTCGCCTCCTCCTTTCGGCCAGGATGCGCTCGCACAAACGCCA
KS_StallS_Ile2_F	TGGCGTTTGTGCGAGCGCATCCTGGCCGAAATTATCATTATCATTATCATTATCGAATTCGCCAAGTTGACCAGTGCCGTTCCG
KS_StallS_Ile2_R	CGGAACGGCACTGGTCAACTTGGCGAATTCGATAATGATAATGATAATGATAATTTCGGCCAGGATGCGCTCGCACAAACGCCA
KS_Stall_EPstop_F	TGGCGTTTGTGCGAGCGCATCCTGGCCGAACCATGACTAACTGAATTCGCCAAGTTGACC
KS_Stall_EPstop_R	CGGAACGGCACTGGTCAACTTGGCGAATTCAGTTAGTCATGGTTCGGCCAGG
KS_Stall_PPstop_F	TGGCGTTTGTGCGAGCGCATCCTGGCCGAACCCCCGTAATAGGATGAATTCGCCAAGTTG
KS_Stall_PPstop_R	CGGAACGGCACTGGTCAACTTGGCGAATTCATCCTATTACGGGGGTTCGGCCAGG
KS_Stall_stop_F	TGGCGTTTGTGCGAGCGCATCCTGGCCGAATGATAATAGGAATTCGCCAA
KS_Stall_stop_R	CGGAACGGCACTGGTCAACTTGGCGAATTCCTATTATCATTCGGCCAGGATGCGCTCGC
crp1	CAAAAAGTAGAGGAGGTAAATATGAGATCTGTGCTTGGCAAACCGCAAACAGAC
crp2	ACCGGAACGGCACTGGTCAACTTGGCGAATTCAGGGCCAGCACGGATGCCAGTCGGGTCTGTTTGCGGTTTGCCAAGCAC
crp3	CCGGAACGGCACTGGTCAACTTGGCGAATTCAGGGCCAGCACGGATGCCAATGTGGCAATGAGACAAGAACCATTCGAG
crp4	CCGGAACGGCACTGGTCAACTTGGCGAATTCAGGGCCAGCACGGATGCCAATAAGCGTGCTCTTGGATGGGTACTTATG
crp5	CCGGAACGGCACTGGTCAACTTGGCGAATTCAGGGCCAGCACGGATGCCACCCTGATTCAGATAGGAGAGGATCATTTC
crp6	CCGGAACGGCACTGGTCAACTTGGCGAATTCAGGGCCAGCACGGATGCCCAGGTTGCCCACTTTCTCTGAAGTGACTTG
AC1	CCTTTTGCTGGCCTTTTGCTCACATTCAGATAAAATATTTCTAGATTTCAGTGC
AC2	AAGATCCTTTGATCTTTTCTACGGGTGATGTCCGGCGGTGCTTTTGCCGTTACGC
AC3	ACGGCAAAAGCACCGCCGGACATCACCCGTAGAAAAGATCAAAGGATCTTCTTGAG
AC4	TGAAATCTAGAAATATTTTATCTGAATGTGAGCAAAAGGCCAGCAAAAGGCCAGG
KS_SmpB_tmRNA_KO_F	ATTGATATGGGGTGTTTTCGATTTCAGATTACCGATGATTCACGACGCTTGTGTAGGCTGGAGCTGCTTC
KS_SmpB_tmRNA_KO_R	GGCTCTTAGGACTTCATCGGATGACTCTGGTAATCACCGATGGAGAATTTATGGGAATTAGCCATGGTCC
KS_smrB_KO_F	ATTGCGCTACGAGTCGGGTAAACTGTAGGAAAATTAGAAATAGAGACAGAGATATGAATATCCTCCTTAG
KS_smrB_KO_R	CAGGGGCATTCGCCCCTGCCATTACCCGTACCTGGCGCAACGCGCTCAACGTGTAGGCTGGAGCTGCTTC
KS_smrA_KO_F	GACCGACCCGGTCTGGTTATCATATCGCGCTCTTAATTGCGGGAGGATGTGATATGAATATCCTCCTTAG
KS_smrA_KO_R	AATGATGGACGCAACCGCGTGCTGGCGGCATAAGCCGCGGATGCGTCTCGGTGTAGGCTGGAGCTGCTTC
KS_smrB_Nmyc_fra0_F	CTTCTGCATCCGGGAAGGCATAAGCACAGGCAATGGCGATGC
AC_smrb_frag2_R	CTTGTCATCGTCATCTTTATAATCCATTTATCTGTCTCTATTTCTAATTTTCCTACAGTTTACCCG
AC_smrb_frag1_F	GATAAATGGATTATAAAGATGACGATGACAAGAAAAAGAAAACAACACTTAGCGAGGAGGACCAGGCTCTG
KS_smrB_Nmyc_fra1_R	CGTACCTGGCGCAACGCGCTCAACTCCTCAGGGCAACTC
KS_smrB_MYC_fra2_F	TGAGGAGTTGAGCGCGTTGCGCCAGGTACGGGTAATGGCAGGGGCGAATGCCCCTGGATATGAATATCCTCCTTAG
KS_smrB_MYC_fra2_R	TGCCGGTTCCAGTACATACTGAATGAGTTGTAGCCCTTAGATACACCAGGGTGTAGGCTGGAGCTGCTTC
KS_smrB_ALA_F	TCGCCGGAGTTGTTTTTGGCTTTAGCCGGTCTGACGCAGCTGCAGGCCAAGCAGG
KS_smrB_ALA_R	GCTGCGTCAGACCGGCTAAAGCCAAAAACAACTCCGGCGAATAATCGCCACGGCG
KS_smrB_GAG_F	GTGTTTTGCGCCTGCGTGATGCATGGGGCCGGGAAGCATATTTTGAAGCAACAAACACCG
KS_smrB_GAG_R	CGGTGTTTGTTGCTTCAAAATATGCTTCCCGGCCCCATGCATCACGCAGGCGCAAAACAC
KS_FLAGsmrOnly_Fra0R	ACGGCGTTTGTCATCGTCATCTTTATAATCCATTTATCTGTCTCTATTTCTAATTTTCC
KS_FLAGsmrOnly_Fra1F	TGGATTATAAAGATGACGATGACAAACGCCGTGGCGATTATTCGCCGGAGTTGTTTTTGG
ab035	GCTGGCGTTGATGCCAGCGGCAAACCGAATTAATCAAAGGTGAGAGGCACGTGTAGGCTGGAGCTGCTTC
ab027	GGAATAGGAACTAAGGAGGATATTCATATGAAAACTGAAGAAGGTAAACTGG
ab036	CGACGCAGAGCTACGTCGAACGGCTCGTTTTCACGTACTTTAATTACCGGAGAACCGCCTGAGCCTCCAGTCTGCGCGTCTTTCAGG
KS_smrB_TS_FLAG_F1	AAGAAGGAGATATACATATGAGCGCTTGGAGCCACCCGCAGTTCGAGAAAGGTGGAGGTTCCGGAGGTGGATCGGGAGGTTCGGCGTGG
KS_smrB_TS_FLAG_F2	GAGAACCTGTACTTCCAGGGCGATTATAAAGATGACGATGACAAAAAAAAGAAAACAACACTTAGCGAGGAGGAC
KS_smrB_TS_FLAG_R1	GTCATCTTTATAATCGCCCTGGAAGTACAGGTTCTCCTTTTCAAATTGTGGATGCGACCACGCCGAACCTCCCGATCCACCTCCGGAACC
KS_smrB_pET24_N-his6_R	TTGTCGACGGAGCTCGAATTCGGATCCTTATCAGGGCAACTCCGGCGGCAGCCACTCTTC
VemP_F	CGATGCGTCCGGCGTAGAGGATCG
VemP_R	TGCTAACAAAGCCCGAAAGG
MifM_F	GAAATTAATACGACTCACTATAGGG
MifM_R	TTATTATTATTAGTCTTCCTCATCGTTCACAGG
MifM_V5_F	CTGCTGGGCCTGGATAGCACCGACTTTCTTATTATTATATATCATCGCATTAC
MifM_V5_R	CGGGTTCGGAATCGGTTTGCCGGGCCCATCTGTTCGTTTTG

### Sheet: Plasmids
			Construction
Plasmid	Description	Source	Primers	Template	Primers	Template	Primers	Template
pKS	ampR p15Aori	This work	KS_pKS_pdCas9_F, KS_pKS_pdCas9_R	pdCas9 (Addgene)	KS_pKS_pFLAG_F0, KS_pKS_pFLAG_R	pFLAG-CTC (Sigma)
Non-stall	pKS-BBa_J23107-TwinStrep-nanoLuc-NonStall-bleR-FLAG	This work	KS_RepStall_fra1_F,KS_RepStall_fra1_R	pcDNA_CMV_ST (Goldman et al., 2021)	KS_RepStall_fra2_F,KS_RepStall_fra2_R	none	KS_RepStall_fra3_F2, KS_RepStall_fra3_R2	pCR-Blunt II Topo (ThermoFisher)
Stop	pKS-BBa_J23107-TwinStrep-nanoLuc-Stop-bleR-FLAG	This work	KS_Stall_stop_F, KS_Stall_stop_R	none
secM	pKS-BBa_J23107-TwinStrep-nanoLuc-secM-bleR-FLAG	This work	KS_StallS_AS17K_F, KS_StallS_AS17K_R	none
Ilex8	pKS-BBa_J23107-TwinStrep-nanoLuc-Ilex8-bleR-FLAG	This work	KS_StallS_Ile2_F, KS_StallS_Ile2_R	none
secM-short	pKS-BBa_J23107-TwinStrep-nanoLuc-secMshort-bleR-FLAG	This work	KS_StallS_IRAGPK_F, KS_StallS_IRAGPK_R	none
Argx12	pKS-BBa_J23107-TwinStrep-nanoLuc-Argx12-bleR-FLAG	This work	KS_StallS_Arg3_F, KS_StallS_Arg3_R	none
PP*	pKS-BBa_J23107-TwinStrep-nanoLuc-PP*-bleR-FLAG	This work	KS_Stall_PPstop_F, KS_Stall_PPstop_R	none
EP*	pKS-BBa_J23107-TwinStrep-nanoLuc-EP*-bleR-FLAG	This work	KS_Stall_EPstop_F, KS_Stall_EPstop_R	none
pCRP51	pKS-BBa_J23107-crp51-GIRAGP-BleR-FLAG ampR	This work	crp1, crp2	none
pCRP81	pKS-BBa_J23107-crp81-GIRAGP-BleR-FLAG ampR	This work	crp1, crp3	genomic DNA (MG1655)
pCRP111	pKS-BBa_J23107-crp111-GIRAGP-BleR-FLAG ampR	This work	crp1, crp4	genomic DNA (MG1655)
pCRP222	pKS-BBa_J23107-crp222-GIRAGP-BleR-FLAG ampR	This work	crp1, crp5	genomic DNA (MG1655)
pCRP423	pKS-BBa_J23107-crp423-GIRAGP-BleR-FLAG ampR	This work	crp1, crp6	genomic DNA (MG1655)
pAC01	pKW23, pBR322ori tetR	This work	AC1, AC2	pKW23 (Keiler et al., 1996)	AC3, AC4	pBAD-GFPuv (Crameri et al., 199)
TSFLAG-smrB	pET24b-TwinStrep-TEV-FLAG-smrB	This work	KS_smrB_TS_FLAG_F1, KS_smrB_TS_FLAG_R1	none	KS_smrB_TS_FLAG_F2, KS_smrB_pET24_N-his6_R	genomic DNA (MG1655)
TSFLAG-smrB ALA	pET24b-TwinStrep-TEV-FLAG-smrB ALA	This work	KS_smrB_TS_FLAG_F1, KS_smrB_TS_FLAG_R1	none	KS_smrB_TS_FLAG_F2, KS_smrB_ALA_R	genomic DNA (MG1655)	KS_smrB_ALA_F, KS_smrB_pET24_N-his6_R	genomic DNA (MG1655)
VemP	p7XNH3-His-FLAG-TEV-VemPΔSS kanR	(Su et al. 2017) PMID: 28556777
MifM	pSAS-His-HRV3C-MifM ampR	This work	MifM_V5_F, MifM_V5_R	(Sohmen et al. 2015) PMID: 25903689

### Sheet: Strains
				Construction
Name in text	Strain name	Description	Source	Primers	Template	Primers	Template	Primers	Template
WT	MG1655	F - λ - ilvG- rfb-50 rph-1	E. coli stock center
∆ssrA	SKEC114	MG1655 smpB_ssrA::kanR	This study	KS_SmpB_tmRNA_KO_F, KS_SmpB_tmRNA_KO_R	pKD4
∆smrB	SKEC120	MG1655 smrB::camR	This study	KS_smrB_KO_F, KS_smrB_KO_R	pKD3
∆∆	SKEC121	MG1655 smpB_ssrA::kanR smrB::camR	This study	KS_SmpB_tmRNA_KO_F, KS_SmpB_tmRNA_KO_R	pKD4	KS_smrB_KO_F, KS_smrB_KO_R	pKD3
∆smrA	SKEC122	MG1655 smrA::camR	This study	KS_smrA_KO_F, KS_smrA_KO_R	pKD3
F-smr	SKEC130	MG1655 N-FLAG-smrB camR	This study	KS_smrB_Nmyc_fra0_F, AC_smrb_frag2_R	genomic DNA (MG1655)	AC_smrb_frag1_F, KS_smrB_Nmyc_fra1_R	genomic DNA (MG1655)	KS_smrB_MYC_fra2_F, KS_smrB_MYC_fra2_R	pKD3
F-ALA	SKEC131	MG1655 N-FLAG-smrB-ALA camR	This study	KS_smrB_Nmyc_fra0_F, KS_smrB_ALA_R	genomic DNA (SKEC130)	KS_smrB_ALA_F, KS_smrB_MYC_fra2_R	genomic DNA (SKEC130)
F-GAG	SKEC132	MG1655 N-FLAG-smrB-GAG camR	This study	KS_smrB_Nmyc_fra0_F, KS_smrB_GAG_R	genomic DNA (SKEC130)	KS_smrB_GAG_F, KS_smrB_MYC_fra2_R	genomic DNA (SKEC130)
F-SMRonly	SKEC133	MG1655 N-FLAG-smrB-SMRonly camR	This study	KS_smrB_Nmyc_fra0_F, KS_FLAGsmrOnly_Fra0R	genomic DNA (SKEC130)	KS_FLAGsmrOnly_Fra1F, KS_smrB_MYC_fra2_R	genomic DNA (SKEC130)
MBP-S21	SKEC137	MG1655 N-MBP-rpsU kan	This study	ab035	pKD4	ab027, ab036
L9 KO	JW4161-1	BW25113 ∆rplI::kan	E. coli stock center: Keio collection (Mori et al Mol Syst Biol 2:1-11 (2006))
L9-mCherry	QC101	MG1655 rplI-mCherry kanR	Chai et al., 2014
S6-GFP	QC901	MG1655 rpsF-TurboGFP tetR	Chai et al., 2014
Bs 168 ∆hpf ∆ssrA ∆SAS1-2	168	Bs168 hpf::kanR ssrA::camR sas1-2::ermR	Schäfer et al., 2020
